# Volatile-suppressed peptide signaling enhances volatile responses in plant-plant interactions

**DOI:** 10.1101/2025.01.20.634011

**Authors:** Lei Wang, Sara Hoefer, Pedro Jimenez-Sandoval, Hao Yu, Roxane Spiegelhalder, Jamie Waterman, Luke Hurni, Lingfei Hu, Lei Liu, David Jackson, Michael Raissig, Matthias Erb

**Affiliations:** Institute of Plant Sciences, University of Bern, Altenbergrain 21, 3013 Bern, Switzerland; Yazhouwan National laboratory, Sanya, Hainan 572024, P.R. China; The Plant Signaling Mechanisms Laboratory, Department of Plant Molecular Biology, University of Lausanne, 1015 Lausanne, Switzerland; Discipline of Botany, School of Natural Sciences, Trinity College Dublin, Dublin 2, Ireland; Institute of Soil and Water Resources and Environmental Science, College of Environmental and Resource Sciences, Zhejiang University, Hangzhou 310058, China; Cold Spring Harbor Laboratory, Cold Spring Harbor, NY 11724, USA; Oeschger Centre for Climate Change Research, University of Bern, Hochschulstr. 4, 3012 Bern, Switzerland

**Keywords:** maize, peptide signaling, plant volatiles, stomata, volatile emissions

## Abstract

Plant volatiles shape plant-plant interactions by acting as defense regulators and response factors. While plant volatile biosynthesis is well understood, how their emission is regulated remains largely elusive. Here, we show that small peptide signaling regulates induced volatile release in maize. Following herbivore attack, green leaf volatiles such as (*Z*)-3-hexenyl acetate (HAC) are released and induce terpene and indole emissions from neighboring plants. This process is accompanied by reduced expression of the ZmCLE1E9 gene and the ZmBAM1A, ZmBAM1B and ZmBAM3C receptor genes in HAC-exposed plants. Exogenous ZmCLE1E9 peptide inhibits HAC-triggered volatile release by limiting stomatal aperture. This inhibition disappears in the *Zmbam1a/Zmbam1b/Zmbam3c* triple mutant. Molecular docking supports ZmCLE1E9 and ZmBAMs as ligand-receptor pairs. Furthermore, *Zmcle1e9* and *Zmbams* triple mutants show increased volatile emissions upon HAC exposure. In summary, we show that upon HAC perception, maize plants enhance their capacity to release terpenes and indole via the suppression of CLE1E9 signaling. This behavior allows maize plants to rapidly deploy volatile cues in response to stress volatiles and thus shape the infochemical dynamics of multitrophic environments.
