## Supplemental Table for "Volatile-suppressed peptide signaling enhances volatile responses in plant-plant interactions"

### Sheet: Table EV1
Primers used in this study
PrimerName	Usage	GeneName	GeneID	Sequence(5’ – 3’)
CLE1B3_sg1	sgRNA	ZmCLE1B3	Zm00001d002849	GACACGGCATGAGCGCACGA
CLE1B3_sg2	sgRNA			GTCCAGGTCTGCCTTCGTGG
CLE1E9_sg1	sgRNA	ZmCLE1E9	Zm00001d003425	GACCAGACGAGCAACCGGCG
CLE1E9_sg2	sgRNA			GGGCGCCTCGTCGCCACCGG
BAM1_sg1	sgRNA	ZmBAM1A	Zm00001d013162	GCAAGATACCGCCCGAGCTG
BAM1_sg2	sgRNA			GCAGCACCTCGAGGCTGGGC
BAM1_sg1	sgRNA	ZmBAM1B	Zm00001d034240	GCAAGATACCGCCCGAGCTG
BAM1_sg2	sgRNA			GCAGCACCTCGAGGCTGGGC
BAM3C_sg1	sgRNA	ZmBAM3C	Zm00001d039218	GAGCGAGGCATAGTTGGCGA
BAM3C_sg2	sgRNA			GCGAGGTCGGCGATAGCGGG
CLE1B3_qFw	qRT-PCR	ZmCLE1B3	Zm00001d002849	CAGGATTCCCAGAGCGGAC
CLE1B3_qRv	qRT-PCR			GCACCATCCTCTTGGACTCG
CLE1E9_qFw	qRT-PCR	ZmCLE1E9	Zm00001d003425	TCGACCCCGATAGGATGAGC
CLE1E9_qRv	qRT-PCR			TCGGGATCAGCTAGCACTTG
BAM1A_qFw	qRT-PCR	ZmBAM1A	Zm00001d013162	CTAAGGGAAACCCACGCAAC
BAM1A_qRv	qRT-PCR			GCTTGGTGTGGGTTTGAACG
BAM1B_qFw	qRT-PCR	ZmBAM1B	Zm00001d034240	GAGCTTCCAAAACCGCCATC
BAM1B_qRv	qRT-PCR			CTTCGTTGGTCCCAACTGGT
BAM3C_qFw	qRT-PCR	ZmBAM3C	Zm00001d039218	AGGACGACGACTGGAGAAAC
BAM3C_qRv	qRT-PCR			ATTTACAGCTGACCTTCTGCTA
ZmIGL Fw	qRT-PCR	ZmIGL	Zm00001d034453	GAGCTGGTGCTGCTCACA
ZmIGL Rv	qRT-PCR			GCGCGTGGACCTGTAACT
ZmFPPS3 Fw	qRT-PCR	ZmFPPS3	Zm00001d043727	CCTGGCTAGTTGTGCAAGCT
ZmFPPS3 Rv	qRT-PCR			CAAAACAGTTTGGACTGCCT
ZmTPS2 Fw	qRT-PCR	ZmTPS2	Zm00001d015053	TACCGGGTCGAGATCACCAA
ZmTPS2 Rv	qRT-PCR			TCGTTCGTAACGGTGTGGAG
ZmTPS10 Fw	qRT-PCR	ZmTPS10	Zm00001d024486	TGACAGCCTTGATCACCGTA
ZmTPS10 Rv	qRT-PCR			AGTTCATCCCCACACGAATC
ZmCYP19 Fw	qRT-PCR	ZmCYP19	Zm00001d018839	AGGGGTTCAAGCGGAAGATG
ZmCYP19 Rw	qRT-PCR			AGGTCAGTCGCCACAAACTC
ZmUBI1 Fw	qRT-PCR	ZmUBI1	Zm00001d015327	TAAGCTGCCGATGTGCCTGCG
ZmUBI1 Rv	qRT-PCR			CTGAAAGACAGAACATAATGAGCACAG
CLE1B3_Fw	genotyping	ZmCLE1B3	Zm00001d002849	TCCCAGTCAGTCCCAGACTC
CLE1B3_Rv	genotyping			GTTAGTTGTGCAGCGGGTTG
ZmCLE1E9_Seq_Fw1	genotyping	ZmCLE1E9	Zm00001d003425	ACAGATGCGTGCTAGACGAG
ZmCLE1E9_Seq_R1	genotyping			TACAACACGGTAGGCAGCAG
BAM1A_seq_Fw	genotyping	ZmBAM1A	Zm00001d013162	ACCAAGCACAACTGCACAAC
BAM1A_B_seq_Rv	genotyping			AGGCCATTCACCTGCAAGAA
BAM1B_seq_Fw	genotyping	ZmBAM1B	Zm00001d034240	CTACAGGCCACAGCTAGCAC
BAM1A_B_seq_Rv	genotyping			AGGCCATTCACCTGCAAGAA
ZmBAM3c-Seq	genotyping	ZmBAM3C	Zm00001d039218	GTTGGAGAGGTTGAGGTG
BAM3C-DpnII_R	genotyping			CCTGCCCATCTTCCTTCTCT

### Sheet: Table EV2
Peptide used in this study
Name	GeneID	Sequence	Length	MolecularWeight	source
ZmCLE1B3	Zm00001d002849	RMVPQGSNPLHN	12AA	1349.53	Genscript
ZmCLE1E9	Zm00001d003425	RRVRRGSDPIHN	12AA	1462.63	Genscript
ZmPep3	Zm00001d002138	TRTPPWPPCPPEEGSGGNGGSHN	23AA	2331.45	Genscript
